# Notch signaling in germ line stem cells controls reproductive aging in *C. elegans*

**DOI:** 10.1101/2022.03.04.482923

**Authors:** Zuzana Kocsisova, Elena D. Bagatelas, Jesus Santiago-Borges, Hanyue Cecilia Lei, Brian M. Egan, Matthew C. Mosley, Daniel L. Schneider, Tim Schedl, Kerry Kornfeld

## Abstract

Reproductive aging in females often occurs early in life, resulting in a substantial post-reproductive lifespan. Despite the medical importance of age-related infertility, relatively little is known about mechanisms that control this age-related decline. *C. elegans* is a leading system for aging biology due to its short lifespan and powerful experimental tools, and detailed descriptions of molecular and cellular changes in the gonad during reproductive aging were recently reported. Here we show that reproductive aging occurs early in life in multiple species in the genus *Caenorhabditis*, indicating this is a feature of both female/male and hermaphrodite/male species. In mutants previously established to display delayed reproductive aging (*daf-2, eat-2*, phm-2), we observed correlations between changes in the distal germline and changes in egg-laying, consistent with the model that distal germline changes are a cause of reproductive aging. By screening for additional mutants that delay reproductive aging, we identified an allele of *che-3* with impaired sensory perception that displayed increased progeny production in mid-life, a pattern of reproductive aging distinct from previous mutants. To directly test the role of Notch signaling in the distal germline, we analyzed the effect of ectopic expression of the Notch effector gene SYGL-1. Ectopic expression of SYGL-1 was sufficient to delay reproductive aging, suggesting that an age-related decline in Notch signaling in the distal germline is a root cause of reproductive aging.
