## Supplemental Tables S1-S3 for "Notch signaling in germ line stem cells controls reproductive aging in *C. elegans*"

### Sheet: Table S1 species
				Species and Genotype1				Sample Size2		Peak	Total Progeny3		mean daily progeny4
Exp. Date	Letter		Panel	Strain1	Species	Genotype	Mating status	Mothers	Progeny	mean	mean	s.d.	1	2	3	4	5	6	7	8	9	10	11	12	13	14	15	16
			A	N2	C. elegans	WT	self-fertile	12	2091		190.1	108.3	38.9091	142	64	10.3636	7.81818	1.45455	1.90909	0.363636	0.363636	0.0909091	0.222222	0.142857	0	0	0	0
				N2	C. elegans	WT	mated	11	6035		502.9	82.9	NA	161.583	149.583	89.3333	43.8333	29.75	12.3	13.4444	8	8.75	3.25	2.5	1	NA	NA	NA
2015 Oct	F		B	BS553	C. elegans	fog-2(oz40)	mated	20	11268	194.55	563.4	210.473	34.3	125.3	194.55	108.947	69.4706	40.8667	22.1667	11	NA	NA	NA	NA	NA	NA	NA	NA
2016 June	A		C	VX02253	C. brenneri	WT	mated	10	1827	95.125	182.7	112.3	31.6	95.125	57.875	21	3.71429	7.57143	5.14286	2.28571	0.166667	0.666667	0.333333	0	0.333333	NA	NA	NA
	R		D	SB146	C. remanei	WT	mated	20	7770	104.6	388.5	273.139	19.9	72.45	104.6	61.05	55.9474	46.8333	20.0556	12.2222	3.94444	2.27778	0.555556	0.0555556	NA	NA	NA	NA

### Sheet: Table S2 elegans
						Genotype1		Peak2	early brood size3 (days 1-4)				mid-life brood size3 (days 5-7)				late brood size3 (days 8+)				total brood size4
Exp. Date	Letter	Gene	allele			Strain	Gene(allele)	mean	mean	s.d.	P-value	n	mean	s.d.	P-value	n	mean	s.d.	P-value	n	mean	s.d.	P-value	n		Row#	Notes
2018 Nov	N	wt	wt		Figure 2, S1	N2	wt	--	--	--		--	--	--		--	18.375	12.3049		8	--	--	--	--		1	only observed day 8+
	B	daf-2	e1370			CB1370	daf-2(e1370)	--	--	--	--	--	--	--	--	--	36.1111	15.3108	0.00459	45	--	--	--	--		2
2018 April	N	wt	wt			N2	wt	157.174	396.111	86.9331		9	97.25	31.8153		8	10.75	10.5633		4	487.333	115.501		9		3
	D	daf-2	e1370			CB1370	daf-2(e1370)	58.2609	178.136	25.9566	3.9e-05	22	131.182	25.1048	0.01056	22	60.5	28.4818	0.00669	20	364.318	67.3423	0.00068	22		4
2018 Dec	N	wt	wt			N2	wt	--	--	--		--	--	--		--	22	14.7529		18	--	--		--		5	only observed day 8+
	P	daf-2	e1368			DR1572	daf-2(e1368)	--	--	--	--	--	--	--	--	--	27.9091	13.4893	0.12149	33	--	--	--	--		6
2019 Feb	N	wt	wt			N2	wt	129.571	382.636	85.8856		22	93.4545	34.8326		22	16.25	8.72952		12	484.955	121.195		22		7
	D	daf-2	e1368			DR1572	daf-2(e1368)	98.8571	303.889	46.4845	0.00043	18	106.222	30.7122	0.32754	18	22.1818	13.0753	0.2671	11	423.667	71.2601	0.0419	18		8
2018 Dec	N	wt	wt			N2	wt	--	--	--		--	--	--		--	22	14.7529		18	--	--		--		9	only observed day 8+
	K	age-1	hx546			TJ1052	age-1(hx546)	--	--	--	--	--	--	--	--	--	10.6667	7.02377	0.24715	3	--	--	--	--		10
	M	age-1	am88			WU710	age-1(am88)	--		--	--	--		--	--	--	23.4286	17.7442	0.98875	21	--	--	--	--		11
						Genotype1		Peak2	early brood size3 (days 1-4)				mid-life brood size3 (days 5-7)				late brood size3 (days 8+)				total brood size4
Exp. Date	Letter	Gene	allele		Figure 4, S2	Strain	Gene(allele)	mean	mean	s.d.	P-value	n	mean	s.d.	P-value	n	mean	s.d.	P-value	n	mean	s.d.	P-value	n		Row#	Notes
2018 April	N	wt	wt			N2	wt	157.174	396.111	86.9331		9	97.25	31.8153		8	10.75	10.5633		4	487.333	115.501		9		12	this group previously published to extend reproductive span (in our lab)
	E	eat-2	ad465			DA465	eat-2(ad465)	31.1818	106.667	40.5615	8.3e-05	15	73.6	25.5617	0.09943	15	65.1333	32.0889	0.00369	15	245.4	80.901	0.00029	15		13
	P	phm-2	am117			WU1686	phm-2(am117)	19.28	72.1765	29.0672	4.2e-05	17	40.4	13.7259	0.00029	15	25.9333	25.6277	0.2109	15	130.706	58.2825	7.7e-06	17		14	16x outcross
						Genotype1		Peak2	early brood size3 (days 1-4)				mid-life brood size3 (days 5-7)				late brood size3 (days 8+)				total brood size4
Exp. Date	Letter	Gene	allele			Strain	Gene(allele)	mean	mean	s.d.	P-value	n	mean	s.d.	P-value	n	mean	s.d.	P-value	n	mean	s.d.	P-value	n		Row#	Notes
2019 Feb	N	wt	wt		Figure 5	N2	wt	129.571	382.636	85.8856		22	93.4545	34.8326		22	16.25	8.72952		12	484.955	121.195		22		17
	P	che-3	p801			PR801	che-3(p801)	122.552	385.105	42.8549	0.74368	19	151.105	44.2127	0.00016	19	24.4	13.9325	0.1122	15	555.474	81.8599	0.07121	19		18
2018 Dec	N	wt	wt			N2	wt	--	--	--		--	--	--		--	22	14.7529		18	--	--		--		15	only observed day 8+
	R	che-3	p801			PR801	che-3(p801)	--	--	--	--	--	--	--	--	--	35.8235	15.8676	0.01389	17	--	--	--	--		16
2018 Nov	N	wt	wt			N2	wt	--	--	--		--	--	--		--	18.375	12.3049		8	--	--	--	--		19	only observed day 8+
	G	che-3	e1124			CB1124	che-3(e1124)	--	--	--	--	--	--	--	--	--	13	8.7831	0.37168	8	--	--	--	--		20
	E	che-3	am162			WU1026	che-3(am162)	--	--	--	--	--	--	--	--	--	15.9091	6.33174	0.70984	11	--	--	--	--		21
2018 Nov	N	wt	wt			N2	wt	--	--	--		--	--	--		--	18.375	12.3049		8	--	--	--	--		22	only observed day 8+
	C	osm-3	am172			WU1024	osm-3(am172)	--	--	--	--	--	--	--	--	--	21.1053	8.64031	0.47286	19	--	--	--	--		23
	F	osm-3	p802			PR802	osm-3(p802)	--	--	--	--	--	--	--	--	--	10.25	4.57347	0.26624	4	--	--	--	--		24
2018 Dec	N	wt	wt			N2	wt	--	--	--		--	--	--		--	22	14.7529		18	--	--		--		25	only observed day 8+
	L	osm-3	am177			WU968	osm-3(am177)	--	--	--	--	--	--	--	--	--	18.4828	7.7026	0.64542	29	--	--	--	--		26
	S	odr-10	ky225			CX3410	odr-10(ky225)	--	--	--	--	--	--	--	--	--	17.625	13.3517	0.40425	8	--	--	--	--		27
2018 Nov	N	wt	wt			N2	wt	--	--	--		--	--	--		--	18.375	12.3049		8	--	--	--	--		28	only observed day 8+
	D	osm-5	p813			PR813	osm-5(p813)	--	--	--	--	--	--	--	--	--	10.8	9.23039	0.27159	5	--	--	--	--		29
	H	tax-4	p678			PR678	tax-4 (p678)	--	--	--	--	--	--	--	--	--	13.9	9.14634	0.53291	10	--	--	--	--		30
						Genotype1		Peak2	early brood size3 (days 1-4)				mid-life brood size3 (days 5-7)				late brood size3 (days 8+)				total brood size4
Exp. Date	Letter	Gene	allele			Strain	Gene(allele)	mean	mean	s.d.	P-value	n	mean	s.d.	P-value	n	mean	s.d.	P-value	n	mean	s.d.	P-value	n		Row#	Notes
2019 Feb	N	wt	wt		Figure 6, S4	N2	wt	129.571	382.636	85.8856		22	93.4545	34.8326		22	16.25	8.72952		12	484.955	121.195		22		31
	J	sygl-1	ee			JK5500	sygl-1(ee)	128.69	397.882	64.7166	0.67091	17	148.118	55.0748	0.00137	17	14.6923	12.5259	0.3541	13	557.235	108.954	0.06734	17		32
2019 Jan	N	wt	wt			N2	wt	151.265	508.435	30.2337		23	98.6087	41.6268		23	8.88889	6.95421		9	610.522	60.5707		23		33
	J	sygl-1	ee			JK5500	sygl-1(ee)	173.939	530.148	39.7412	0.058	27	178.222	58.4172	9.4e-06	27	23.2727	22.4779	0.058	22	727.333	86.8805	8.3e-06	27		34

### Sheet: Table S3 germlines
	Progenitor Zone2 (cell diameters)	Age:1	1 day old				3 days old				5 days old				7 days old
		Genotype	mean	s.d.	n	P-value Kruskal	mean	s.d.	n	P-value Kruskal	mean	s.d.	n	P-value Kruskal	mean	s.d.	n	P-value Kruskal
		wt	20.2549	2.34126	204	--	14.1531	3.02004	98	--	11.3125	4.07811	64	--	--	--	--	--
		daf-2(e1370)	17.3451	2.55728	142	2.74598e-16	15.0909	2.97385	143	0.0312065	13.8642	2.88857	81	2.32214e-05	15.04	3.03425	25	0.345
		eat-2(ad465)	13.6866	3.17762	67	1.04705e-33	11.6525	2.41214	118	1.14635e-08	10.7373	2.55346	118	0.110914	13.08	2.59679	25	0.9892
		phm-2(am117)	14.9344	3.01036	61	1.42547e-24	11.6196	2.82003	92	7.53074e-08	14.2258	3.02996	31	0.000421812	13.2857	2.28869	7	0.9153
		che-3(p801)	17.6071	2.52031	56	1.66069e-07	15.8333	2.77231	36	0.0102269	15.069	4.83241	29	0.000110696	13.375	2.13391	8	0.9235
		sygl-1(ee)	21.4	3.76964	60	0.183973	16.48	5.22256	50	0.00730772	16.1515	4.62413	33	5.44842e-07	16.6154	3.35506	13	0.1281
	Meiotic Entry3 (cd)	Age:1	1 day old				3 days old				5 days old				7 days old
		Genotype	mean	s.d.	n	P-value Kruskal	mean	s.d.	n	P-value Kruskal	mean	s.d.	n	P-value Kruskal	mean	s.d.	n	P-value Kruskal
		wt	18.1692	3.17002	65	--	6.36842	3.86205	57	--	3.14706	2.82985	34	--	--	--	--	--
		daf-2(e1370)	9.39583	1.94323	48	3.83336e-14	10.1905	2.78706	42	4.6059e-06	6.88235	2.40913	34	9.04967e-07	7.24	3.07246	25	0.0035
		eat-2(ad465)	4.92593	1.95971	27	1.54919e-21	4.7931	3.14392	29	0.0983537	3.48387	2.21917	31	0.507085	3.2	2.59808	25	0.1911
		phm-2(am117)	6.69565	2.60131	23	6.30225e-15	3.59259	2.40607	27	0.00370949	2.56667	1.65432	30	0.568091	2.85714	2.54484	7	0.2659
		che-3(p801)	18.1923	3.42951	26	0.995402	9.36842	2.8908	19	0.00549213	4.4375	4.04918	16	0.299991	5	--	1	0.2279
		sygl-1(ee)	16.8	4.94382	30	0.203541	10.7407	5.61312	27	0.000137214	7.47619	5.67115	21	0.0010023	3.14286	3.57904	7	0.2337
	Relative Meiotic Entry4 (% of PZ)	Age:1	1 day old				3 days old				5 days old				7 days old
		Genotype	mean	s.d.	n	P-value Kruskal	mean	s.d.	n	P-value Kruskal	mean	s.d.	n	P-value Kruskal	mean	s.d.	n	P-value Kruskal
		wt	89.7502	20.8519	65	--	44.3643	24.8192	56	--	27.3732	24.9261	33	--	--	--	--	--
		daf-2(e1370)	57.2901	14.872	48	2.87681e-09	64.3705	24.7723	41	0.000676345	48.5851	17.8703	34	4.57407e-05	49.3727	25.046	25	0.0047
		eat-2(ad465)	28.2951	11.0889	16	7.40375e-13	37.4535	26.9961	29	0.174949	26.908	18.2187	30	0.829685	24.3701	19.7378	25	0.1521
		phm-2(am117)	38.0019	15.9857	22	2.84291e-12	25.4224	17.2475	27	0.00123244	17.7872	10.5998	30	0.183883	23.3418	24.2054	7	0.2096
		che-3(p801)	111.888	28.8873	26	0.0370005	62.1559	25.4054	19	0.0299917	29.2589	29.1557	16	0.965955	--	--	--	0.3995
		sygl-1(ee)	86.662	35.2115	30	0.275694	67.5101	50.0865	27	0.0157261	47.1159	33.226	21	0.0101232	17.5537	19.8503	7	0.3437
	DTC nucleus position5 (cd)	Age:1	1 day old				3 days old				5 days old				7 days old
		Genotype	mean	s.d.	n	P-value Kruskal	mean	s.d.	n	P-value Kruskal	mean	s.d.	n	P-value Kruskal	mean	s.d.	n	P-value Kruskal
		wt	1.0199	0.140007	201	--	2.3964	1.6364	111	--	2.48276	1.66745	58	--	3.5	3.38062	8	--
		daf-2(e1370)	1.02817	0.204338	142	0.945824	2.3494	1.6436	166	0.595112	2	1.34519	85	0.0622849	2.44444	1.5525	27	0.789657
		eat-2(ad465)	1.14925	0.399004	67	7.78457e-05	2.34921	1.37589	126	0.736747	2.67021	1.88593	94	0.770084	2.15	1.49649	20	0.52894
		phm-2(am117)	1.125	0.377964	64	0.00234739	2.0814	1.12945	86	0.417667	3.05405	2.33269	37	0.407142	3.875	1.45774	8	0.149555
		che-3(p801)	1.01786	0.133631	56	0.947785	3.83019	2.19033	53	8.28684e-06	3.74359	2.58251	39	0.0244299	3.83333	2.94906	12	0.421842
		sygl-1(ee)	1.03333	0.18102	60	0.658344	1.625	0.890255	48	0.00379849	3	2.23109	46	0.457127	2.11765	1.57648	17	0.516414
	SYGL-1 expression6 (cd)	Age:1	1 day old				3 days old				5 days old				7 days old
		Genotype7	mean	s.d.	n	P-value Kruskal	mean	s.d.	n	P-value Kruskal	mean	s.d.	n	P-value Kruskal	mean	s.d.	n	P-value Kruskal
		control	9.90244	1.77911	41	--	7.46429	2.44528	14	--	7.21429	1.90863	14	--	--	--	--	--
		daf-2(e1370)	11.7586	1.52726	29	0.00196992	9.36364	1.18705	22	0.00917156	8.4375	3.07069	16	0.153494	--	--	--	--
		eat-2(ad465)	9	2.16025	13	0.249219	7.08065	0.949533	31	0.324362	7.30303	1.8326	33	0.697411	--	--	--	--
		phm-2(am117)	8.48438	1.67276	32	0.0186203	7.09259	1.91169	27	0.477805	6	NA	1	0.555347	--	--	--	--
		che-3(p801)	12.1	1.56139	30	0.000240407	10.3529	1.80074	17	0.000801057	9.46154	2.53691	13	0.00914982	9.71429	0.755929	7	0.00666396
		sygl-1(ee)	15.4333	2.55536	30	1.39963e-12	10.087	2.50296	23	0.00136506	10	2.48633	12	0.00238025	11.3333	5.20256	6	0.0246713
	LST-1 expression8 (cd)	Age:1	1 day old				3 days old				5 days old				7 days old
		Genotype9	mean	s.d.	n	P-value Kruskal	mean	s.d.	n	P-value Kruskal	mean	s.d.	n	P-value Kruskal	mean	s.d.	n	P-value Kruskal
		control	6	1	51	--	4.9	0.9	29	--	4.4	0.8	12	--	--	--	--	--
		daf-2(e1370)	5.6	1.2	23	0.1098	5.4	1.4	58	0.2326	4.7	1.3	31	0.4242	--	--	--	--
		eat-2(ad465)	4.9	0.8	21	0.0002	4.6	0.5	12	0.4376	5.3	1.5	15	0.0758	--	--	--	--
		phm-2(am117)	5.1	1.4	8	0.0219	4.1	0.8	36	0.0018	--	--	--	--	--	--	--	--
		che-3(p801)	--	--	--	--	--	--	--	--	--	--	--	--	--	--	--	--
		sygl-1(ee)	--	--	--	--	--	--	--	--	--	--	--	--	--	--	--	--
